# Taxonomy of *Rhizobiaceae* revisited: proposal of a new framework for genus delimitation

**DOI:** 10.1101/2021.08.02.454807

**Authors:** Nemanja Kuzmanović, Camilla Fagorzi, Alessio Mengoni, Florent Lassalle, George C diCenzo

## Abstract

The alphaproteobacterial family *Rhizobiaceae* is highly diverse, with 168 species with validly published names classified into 17 genera with validly published names. Most named genera in this family are delineated based on genomic relatedness and phylogenetic relationships, but some historically named genera show inconsistent distribution and phylogenetic breadth. Most problematic is *Rhizobium*, which is notorious for being highly paraphyletic, as most newly described species in the family being assigned to this genus without consideration for their proximity to existing genera, or the need to create novel genera. In addition, many *Rhizobiaceae* genera lack synapomorphic traits that would give them biological and ecological significance. We propose a common framework for genus delimitation within the family *Rhizobiaceae*. We propose that genera in this family should be defined as monophyletic groups in a core-genome gene phylogeny, that are separated from related species using a pairwise core-proteome average amino acid identity (cpAAI) threshold of approximately 86%. We further propose that the presence of additional genomic or phenotypic evidence can justify the division of species into separate genera even if they all share greater than 86% cpAAI. Applying this framework, we propose to reclassify *Rhizobium rhizosphaerae* and *Rhizobium oryzae* into the new genus *Xaviernesmea* gen. nov. Data is also provided to support the recently proposed genus “*Peteryoungia*”, and the reclassifications of *Rhizobium yantingense* as *Endobacterium yantingense* comb. nov., *Rhizobium petrolearium* as *Neorhizobium petrolearium* comb. nov., *Rhizobium arenae* as *Pararhizobium arenae* comb. nov., *Rhizobium tarimense* as *Pseudorhizobium tarimense* comb. nov., and *Rhizobium azooxidefex* as *Mycoplana azooxidifex* comb. nov. Lastly, we present arguments that the unification of the genera *Ensifer* and *Sinorhizobium* in Opinion 84 of the Judicial Commission is no longer justified by current genomic and phenotypic data. We thus argue that the genus *Sinorhizobium* is not illegitimate and now encompasses 17 species.
