## Supplementary material for "Taxonomy of *Rhizobiaceae* revisited: proposal of a new framework for genus delimitation": Dataset S1

### Sheet: Sheet1
Strain	WGS Assembly Accession	Reference/Genome Sequencing Institution	Genome Sequence Authenticity
"Agrobacterium albertimagni" AOL15T	GCF_000300855.1	/	/
Agrobacterium larrymoorei AF3.10T	GCF_000518585.1	/	/
Agrobacterium radiobacter CFBP 5522T	GCF_001541305.1	/	/
Agrobacterium rubi TR3T	GCF_000739935.1	/	/
Allorhizobium oryziradicis N19T	GCA_001939045.1	/	/
"Allorhizobium paknamense" DSM 100301T	Ga0196654	/	/
Allorhizobium pseudoryzae DSM 19479T	Ga0196645	/	/
Allorhizobium taibaishanense 14971T	GCF_001938985.1	/	/
Allorhizobium terrae CC-HIH110T	GCA_004801395.1	/	/
Allorhizobium undicola ORS 992T	GCF_000621665.1	/	/
Allorhizobium vitis K309T	GCA_001541345.2	/	/
"Ciceribacter ferrooxidans" F8825T	GCA_004137355.1	/	/
Ciceribacter lividus DSM 25528T	GCA_003337715.1	/	/
Ciceribacter thiooxidans F43BT	GCF_014126615.1	/	/
Endobacterium cereale RZME27T	GCA_009617585.1	/	/
Endobacterium yantingense CCTCC AB 2014007T	Ga0196656	Yang et al., 2020, doi: 10.1093/gbe/evaa152	Sequencing of type material sourced from CCTCC culture collection. Additionally, we compared 16S rRNA, recA, atpD and glnII gene sequences reported in the paper proposing this species (Chen et al., 2015, doi:10.1099/ijs.0.064428-0) with ones derived from WGS; minor differences primarily located at the ends of the sequence (5' and/or 3') were observed, which are most likely due to the sequencing e…
Ensifer adhaerens Casida AT	GCF_000697965.2	Williams et al., 2017, doi: 10.1128/genomeA.01344-17	Minor differences (1 SNP and 1 indel) were observed between the reference 16S rRNA gene sequence (AF191739) and one derived from WGS, which is most likely due to sequencing errors in Sanger reads. However, recA housekeeping gene sequence (AJ505595) reported in the paper reclasifying this species (Willems et al., 2003, doi: 10.1099/ijs.0.02264-0) and one derived from WGS were identical.
Ensifer morelensis Lc04T	GCA_013283195.1	Fagorzi et al., 2020, doi: https://doi.org/10.1093/gbe/evaa221	Minor differences were observed between the reference 16S rRNA gene sequence (AY024335) and one derived from WGS, which is most likely due to the sequencing errors in Sanger reads. However, reference recA housekeeping gene sequence reported (AJ505601; Willems et al., 2003, doi: 10.1099/ijs.0.02264-0) and one derived from WGS were identical.
Ensifer sesbaniae CCBAU 65729T	GCA_013283665.1	Fagorzi et al., 2020, doi: https://doi.org/10.1093/gbe/evaa221	16S rRNA gene sequence (JF834143) reported in the paper proposing this species and one derived from WGS differ in one indel located at the end of the sequence, which is most likely due to the sequencing errors in Sanger reads. However, recA housekeeping gene sequence (JX028823) reported in the paper proposing this species (Wang et al., 2013, doi: 10.1016/j.syapm.2013.05.001) and one derived from …
Gellertiella hungarica DSM 29853T	GCA_014197145.1	/	/
Georhizobium profundi WS11T	GCA_003952725.1	/	/
Hoeflea halophila KCTC 23107T	GCA_900220985.1	/	/
Hoeflea marina DSM 16791T	GCA_003182275.1	/	/
Hoeflea olei JC234T	GCA_001703635.1	/	/
Hoeflea phototrophica DFL-43T	GCA_000154705.2	/	/
Martelella endophytica YC6887T	GCA_000960975.1	/	/
Martelella mediterranea DSM 17316T	GCA_000376125.1	/	/
Martelella mediterranea USBA-857	GCA_003001975.1	/	/
Mesorhizobium ciceri WSM1271T	GCF_000185905.1	/	/
Mesorhizobium huakuii 7653R	GCA_000709395.2	/	/
Mesorhizobium loti DSM 2626T	GCA_003148495.1	/	/
Mycoplana azooxidifex DSM 100211T	GCF_014196765.1	DOE Joint Genome Institute and Leibniz Institute DSMZ	Reference 16S rRNA gene sequence (LN832063) and one derived from WGS showed 100% nucleotide identity.
Mycoplana dimorpha DSM 7138T	GCA_003046475.1	/	/
"Mycoplana subbaraonis" JC85T	GCA_900220975.1	/	/
"Neopararhizobium haloflavum" XC0140T	GCA_002750855.1	/	/
Neorhizobium alkalisoli DSM 21826T	GCA_002968635.1	/	/
Neorhizobium galegae HAMBI 540T	GCF_000731315.1	/	/
Neorhizobium huautlense DSM 21817T	GCA_002968575.1	/	/
"Neorhizobium lilium" 24NRT	GCA_004053875.1	/	/
Neorhizobium petrolearium DSM 26482T	Ga0196653	Yang et al., 2020, doi: 10.1093/gbe/evaa152	Reference 16S rRNA gene sequence (EU556969) and one derived from WGS showed 100% nucleotide identity.
Neorhizobium sp. NCHU2750	GCA_003597675.1	/	/
Neorhizobium tomejilense T17T	GCA_002968845.1	/	/
Neorhizobium vignae CCBAU 05176T	GCA_000732195.1	/	/
Pararhizobium antarcticum NAQVI 59T	GCF_001885585.1	/	/
Pararhizobium arenae MIM27T	GCA_001931685.1	Zhang et al., 2017, doi: 10.1099/ijsem.0.001810	WGS generated to support new species description in original publication.
Pararhizobium capsulatum DSM 1112T	Ga0449381a	/	/
Pararhizobium giardinii H152T	GCF_000379605.1	/	/
Pararhizobium herbae DSM 26427T	GCA_017873135.1a	/	/
Pararhizobium polonicum F5.1T	GCF_001687365.1	/	/
"Peteryoungia ipomoeae" shin9-1T	GCA_004912165.1	/	/
"Peteryoungia rhizophila" 7209-2T	GCA_004912145.1	/	/
"Peteryoungia rosettiformans" W3T	GCA_004912135.1	/	/
"Peteryoungia wuzhouensis" W44T	GCA_003205195.1	/	/
Pseudorhizobium banfieldii NT-26T	GCF_000967425.1	/	/
Pseudorhizobium endolithicum JC140T	GCA_902153245.3a	/	/
Pseudorhizobium flavum YW14T	GCF_002000045.1	/	/
Pseudorhizobium halotolerans AB21T	GCA_902153235.3a	/	/
Pseudorhizobium marinum MGL06T	GCF_000705355.1	/	/
Pseudorhizobium marinum R1-200B4T	GCA_000722615.1	/	/
Pseudorhizobium tarimense CCTCC AB 2011011T	Ga0196649	Yang et al., 2020, doi: 10.1093/gbe/evaa152	Reference 16S rRNA gene sequence (HM371420) and one derived from WGS showed 100% nucleotide identity.
Rhizobium aggregatum DSM 1111T	Ga0196658	/	/
"Rhizobium album" NS-104T	GCA_003122325.1	/	/
Rhizobium borbori LMG 23925T	Ga0197671	/	/
Rhizobium cellulosilyticum DSM 18291T	Ga0196647	/	/
Rhizobium daejeonense DSM 17795T	Ga0196644	/	/
"Rhizobium glycinendophyticum" CL12T	GCA_006443685.1	/	/
Rhizobium grahamii CCGE 502T	GCF_000298315.2	/	/
Rhizobium halophytocola DSM 21600T	Ga0196646	/	/
Rhizobium helianthi CGMCC 1.12192T	Ga0196674	/	/
Rhizobium leguminosarum USDA 2370T	GCF_002008365.1	/	/
Rhizobium naphthalenivorans TSY03bT	GCA_007992095.1	/	/
Rhizobium pakistanense CCBAU 101086T	Ga0196672	/	/
Rhizobium populi CCTCC AB 2013068T	Ga0196655	/	/
Rhizobium rhizogenes ATCC 11325T	GCF_000696095.1	/	/
Rhizobium rhizoryzae DSM 29514T	Ga0196660	/	/
Rhizobium selenitireducens ATCC BAA-1503T	GCF_000518785.1	/	/
Rhizobium smilacinae CCTCC AB 2013016T	Ga0196650	/	/
Rhizobium sp. 9140	GCA_900067135.1	/	/
Rhizobium sp. Leaf371	GCA_001424045.1	/	/
Rhizobium sp. Leaf383	GCA_001425345.1	/	/
Rhizobium sp. NFR03	GCA_900111275.1	/	/
Rhizobium tropici CIAT 899T	GCF_000330885.1	/	/
Rhizobium tumorigenes 1078T	GCA_003240565.1	/	/
Shinella granuli DSM 18401T	GCA_004341885.1	/	/
Shinella zoogloeoides PQ7T	GCA_003574625.1	/	/
Sinorhizobium alkalisoli YIC4027T	GCA_001723275.1	Li et al., 2016, doi: 10.1099/ijsem.0.001510	WGS generated to support new species description in original publication.
Sinorhizobium americanum CFNEI 156T	GCA_001651855.1	Yan et al., 2016, doi: 10.1099/ijsem.0.001120	Reference 16S rRNA gene sequence (AF506513) and one derived from WGS showed 100% nucleotide identity.
Sinorhizobium arboris LMG 14919T	GCA_000427465.1	Reeve et al., 2014, doi: 10.4056/sigs.4828625	Reference 16S rRNA gene sequence (AB681158) and one derived from WGS showed 100% nucleotide identity.
Sinorhizobium fredii USDA 205T	GCA_001461695.1	Wang et al., 2016, ISSN:[2454-1850]	Reference 16S rRNA gene sequence (AB433353) and one derived from WGS showed 100% nucleotide identity.
Sinorhizobium glycinis CCBAU 23380T	GCA_001651865.1	Yan et al., 2016, doi: 10.1099/ijsem.0.001120	WGS generated to support new species description in original publication.
Sinorhizobium kostiense DSM 13372T	GCA_017874595.1	DOE Joint Genome Institute and Leibniz Institute DSMZ	Reference 16S rRNA gene sequence (AB681157) and one derived from WGS showed 100% nucleotide identity.
Sinorhizobium medicae A321T	GCA_009599935.1	Sugawara et al., 2013, doi: https://doi.org/10.1186/gb-2013-14-2-r17	Minor differences were observed between the reference 16S rRNA gene sequence (MT758025) and one derived from WGS, which is most likely due to the sequencing errors in Sanger reads. However, reference recA housekeeping gene sequence reported (AJ294381; Willems et al., 2003, doi: 10.1099/ijs.0.02264-0) and one derived from WGS were identical.
Sinorhizobium meliloti USDA1002T	GCA_009601385.1	Sugawara et al., 2013, doi: https://doi.org/10.1186/gb-2013-14-2-r17	Reference 16S rRNA gene sequence (AB680662) and one derived from WGS showed 100% nucleotide identity.
Sinorhizobium mexicanum ITTG R7T	GCF_013488225.1	Rincón-Rosales et al., 2021, doi: https://doi.org/10.1128/MRA.01251-20	Reference 16S rRNA gene sequence (DQ411930) and one derived from WGS showed 100% nucleotide identity.
Sinorhizobium psoraleae CCBAU 65732T	GCA_013283645.1	Fagorzi et al., 2020, doi: https://doi.org/10.1093/gbe/evaa221	Reference 16S rRNA gene sequence (EU618039) and one derived from WGS showed 100% nucleotide identity.
Sinorhizobium saheli LMG 7837T	GCA_001651875.1	Yan et al., 2016, doi: 10.1099/ijsem.0.001120	Reference 16S rRNA gene sequence (AB681161) and one derived from WGS showed 100% nucleotide identity.
Sinorhizobium shofinae CCBAU 251167T	GCA_001704765.1	Chen et al., 2017, doi: 10.1016/j.syapm.2017.01.002	WGS generated to support new species description in original publication.
Sinorhizobium sojae CCBAU 05684T	GCA_000261485.1	Tian et al., 2012, doi: 10.1073/pnas.1120436109	Reference 16S rRNA gene sequence (GU593061) and one derived from WGS showed 100% nucleotide identity.
Sinorhizobium terangae SEMIA 6460T	GCA_014197705.1	DOE Joint Genome Institute	Reference 16S rRNA gene sequence (MT759986) and one derived from WGS showed 100% nucleotide identity.
Xaviernesmea oryzae CGMCC 1.7048T	GCF_900109605.1	DOE Joint Genome Institute	Reference 16S rRNA gene sequence (EU056823) and one derived from WGS showed 100% nucleotide identity.
Xaviernesmea rhizosphaerae MH17T	GCA_001938945.1	Zhao et al., 2017, doi: 10.1007/s10482-017-0831-9	WGS generated to support new species description in original publication.
a These genomes were used only for calculation of ANIb and isDDH values.
Species reclassified in this study were shown in bold.
