## Supplementary material for "Taxonomy of *Rhizobiaceae* revisited: proposal of a new framework for genus delimitation": Dataset S3

### Sheet: Peteryoungia
Reference Genome	Query Genome
	Rhizobium aggregatum DSM 1111T	"Agrobacterium albertimagni" AOL15T	"Rhizobium glycinendophyticus" CL12T	"Peteryoungia ipomoeae" shin9-1T	"Peteryoungia rhizophila" 7209-2T	"Peteryoungia rosettiformans" W3T	"Peteryoungia wuzhouensis" W44T
Rhizobium aggregatum DSM 1111T	100	84.0755	81.0187	79.7791	84.3539	84.2367	81.6646
"Agrobacterium albertimagni" AOL15T	84.1701	100	80.7702	79.7472	84.1194	84.3549	81.3546
"Rhizobium glycinendophyticus" CL12T	81.0565	80.6859	100	79.193	80.7911	81.1276	84.1669
"Peteryoungia ipomoeae" shin9-1T	79.6654	79.6748	79.1353	100	79.6288	79.8468	79.4199
"Peteryoungia rhizophila" 7209-2T	84.2977	84.0992	80.8539	79.6067	100	83.9986	81.6364
"Peteryoungia rosettiformans" W3T	84.2822	84.3808	81.1912	79.8273	83.9556	100	81.7439
"Peteryoungia wuzhouensis" W44T	81.6218	81.3625	84.2278	79.5078	81.6371	81.7157	100

### Sheet: Sinorhizobium, Ensifer
Reference Genome	Query
	Ensifer adhaerens Casida AT	Ensifer morelensis Lc04T	Ensifer sesbaniae CCBAU 65729T	Sinorhizobium alkalisoli YIC4027T	Sinorhizobium americanum CFNEI 156T	Sinorhizobium arboris LMG 14919T	Sinorhizobium fredii USDA 205T	Sinorhizobium glycinis CCBAU 23380T	Sinorhizobium kostiense DSM 13372T	Sinorhizobium medicae A321T	Sinorhizobium meliloti USDA 1002T	Sinorhizobium mexicanum ITTG R7T	Sinorhizobium psoraleae CCBAU 65732T	Sinorhizobium saheli LMG 7837T	Sinorhizobium shofinae CCBAU 251167T	Sinorhizobium sojae CCBAU 05684T	Sinorhizobium terangae SEMIA 6460T
Ensifer adhaerens Casida AT	100	82.1273	86.4278	79.421	79.9708	79.4295	80.1782	80.3152	79.3587	78.7865	79.686	79.8268	79.7843	80.4059	79.7231	79.5654	79.9539
Ensifer morelensis Lc04T	82.0216	100	82.0601	79.0605	79.6135	79.0661	79.7953	79.9234	78.9652	78.4339	79.4373	79.6588	79.6148	80.0622	79.3861	79.2704	79.6184
Ensifer sesbaniae CCBAU 65729T	86.3801	82.1329	100	80.1949	80.249	79.827	80.4984	80.6617	79.6773	78.996	80.0012	80.1291	80.4792	81.1647	80.0456	79.7268	80.494
Sinorhizobium alkalisoli YIC4027T	79.3437	79.1317	80.2571	100	81.8417	81.0342	82.3111	82.3922	83.5705	80.1907	81.321	80.5817	81.0512	82.7264	82.195	89.0999	80.9192
Sinorhizobium americanum CFNEI 156T	79.8955	79.6933	80.2841	81.7866	100	81.6643	87.5531	87.6395	82.0062	80.6813	82.0725	81.6376	81.6796	83.2543	87.0087	82.094	81.6071
Sinorhizobium arboris LMG 14919T	79.3462	79.1381	79.7816	80.9821	81.6924	100	81.9649	82.3246	84.0848	85.7851	90.1855	80.9598	81.6636	83.3903	81.9415	81.2222	81.8566
Sinorhizobium fredii USDA 205T	80.1158	79.8671	80.4789	82.1178	87.436	81.924	100	89.548	82.1897	80.9873	82.3658	81.7616	82.196	83.6994	89.2364	83.2077	82.0069
Sinorhizobium glycinis CCBAU 23380T	80.2136	80.0398	80.747	82.398	87.7964	82.313	89.6431	100	82.8038	81.0394	82.4921	81.7636	82.2354	83.817	89.6349	84.206	82.1311
Sinorhizobium kostiense DSM 13372T	79.2907	79.0814	79.7375	83.5515	82.0144	84.0602	82.3517	82.738	100	80.0751	81.3593	80.6793	81.2593	82.8199	82.2701	83.9743	81.6889
Sinorhizobium medicae A321T	78.8632	78.5792	79.208	80.289	80.7723	85.7933	81.1656	81.1123	80.2122	100	87.3944	80.1522	80.5883	82.098	80.9548	80.4029	80.4023
Sinorhizobium meliloti USDA 1002T	79.5963	79.5457	80.0489	81.2676	82.0759	90.086	82.4788	82.5351	81.448	87.3633	100	81.3711	82.0589	83.5667	81.9597	81.4147	81.5224
Sinorhizobium mexicanum ITTG R7T	79.736	79.7055	80.134	80.6405	81.6544	80.8749	81.8183	81.7174	80.6372	80.0143	81.315	100	87.0117	81.9991	81.603	80.8807	89.2877
Sinorhizobium psoraleae CCBAU 65732T	79.7385	79.6862	80.5203	80.8851	81.6628	81.6177	82.2278	82.1755	81.186	80.4244	81.8871	87.1339	100	82.5336	82.0232	81.231	87.3457
Sinorhizobium saheli LMG 7837T	80.407	80.1503	81.2232	82.7149	83.2717	83.3611	83.7774	83.8587	82.8028	82.0223	83.6622	82.1686	82.5572	100	83.4846	82.593	82.5983
Sinorhizobium shofinae CCBAU 251167T	79.5716	79.4803	79.996	82.1621	87.0405	81.8131	89.258	89.5439	82.2147	80.8434	82.0856	81.7057	82.1202	83.4146	100	83.646	81.9779
Sinorhizobium sojae CCBAU 05684T	79.4423	79.3244	79.8424	89.0758	82.0734	81.2354	83.3144	84.1623	84.017	80.3173	81.4457	80.9145	81.2716	82.5455	83.627	100	81.1768
Sinorhizobium terangae SEMIA 6460T	79.8759	79.7008	80.5737	81.0103	81.6189	81.9363	82.0977	82.1589	81.6325	80.3647	81.5142	89.45	87.4937	82.5376	82.0525	81.2471	100

### Sheet: Xaviernesmea
Reference Genome	Query Genome
	Xaviernesmea oryzae CGMCC 1.7048T	Xaviernesmea rhizosphaerae MH17T
Xaviernesmea oryzae CGMCC 1.7048T	100	82.6636
Xaviernesmea rhizosphaerae MH17T	82.7753	100

### Sheet: Endobacterium
Reference Genome	Query Genome
	Endobacterium cereale RZME27T	Endobacterium yantingense CCTCC AB 2014007T
Endobacterium cereale RZME27T	100	85.9825
Endobacterium yantingense CCTCC AB 2014007T	86.0919	100

### Sheet: Mycoplana
Reference Genome	Query Genome
	Mycoplana azooxidifex DSM 100211T	Mycoplana dimorpha DSM 7138T	"Mycoplana subbaraonis" JC85T
Mycoplana azooxidifex DSM 100211T	100	81.734	82.2443
Mycoplana dimorpha DSM 7138T	81.8811	100	81.1197
"Mycoplana subbaraonis" JC85T	82.0963	80.9958	100

### Sheet: Neorhizobium
Reference Genome	Query Genome
	Neorhizobium alkalisoli DSM 21826T	Neorhizobium galegae HAMBI 540T	Neorhizobium huautlense DSM 21817T	Neorhizobium petrolearium DSM 26482T	Neorhizobium tomejilense T17T	Neorhizobium vignae CCBAU 05176T
Neorhizobium alkalisoli DSM 21826T	100	80.8653	88.2844	80.9957	80.9043	81.0039
Neorhizobium galegae HAMBI 540T	80.8781	100	80.62	81.6658	91.0827	90.3543
Neorhizobium huautlense DSM 21817T	88.4308	80.5998	100	80.6617	80.7075	80.6956
Neorhizobium petrolearium DSM 26482T	80.9561	81.5838	80.652	100	81.5754	81.7348
Neorhizobium tomejilense T17T	80.9059	91.1056	80.5993	81.6169	100	92.4428
Neorhizobium vignae CCBAU 05176T	80.9674	90.3449	80.6761	81.6832	92.3979	100

### Sheet: Pararhizobium
Reference Genome	Query Genome
	Pararhizobium antarcticum NAQVI 59T	Pararhizobium arenae MIM27T	Pararhizobium capsulatum DSM 1112T	Pararhizobium giardinii H152T	Pararhizobium herbae DSM 26427T	Pararhizobium polonicum F5.1T
Pararhizobium antarcticum NAQVI 59T	100	78.052	78.0077	79.4335	79.9643	80.0133
Pararhizobium arenae MIM27T	77.9675	100	82.2569	78.962	78.8306	78.9767
Pararhizobium capsulatum DSM 1112T	77.9494	82.3486	100	78.7031	78.8366	79.0073
Pararhizobium giardinii H152T	79.2334	78.808	78.4662	100	83.3642	83.2203
Pararhizobium herbae DSM 26427T	79.8429	78.9007	78.766	83.589	100	87.7729
Pararhizobium polonicum F5.1T	79.9466	78.9056	78.9694	83.3986	87.7646	100

### Sheet: Pseudorhizobium
Reference Genome	Query Genome
	Pseudorhizobium banfieldii NT-26T	Pseudorhizobium endolithicum JC140T	Pseudorhizobium flavum YW14T	Pseudorhizobium halotolerans AB21T	Pseudorhizobium marinum MGL06T	Pseudorhizobium marinum R1-200B4T	Pseudorhizobium tarimense CCTCC AB 2011011T
Pseudorhizobium banfieldii NT-26T	100	81.7116	95.1617	95.0826	79.2982	79.3082	79.6943
Pseudorhizobium endolithicum JC140T	81.5883	100	81.6546	81.7964	79.9245	79.872	79.583
Pseudorhizobium flavum YW14T	94.9753	81.6282	100	95.6781	79.3667	79.3702	79.4746
Pseudorhizobium halotolerans AB21T	95.0073	81.7484	95.8096	100	79.3376	79.3064	79.6052
Pseudorhizobium marinum MGL06T	79.2467	79.8673	79.2543	79.302	100	97.1277	80.3996
Pseudorhizobium marinum R1-200B4T	79.2782	79.8092	79.3479	79.2392	97.1043	100	80.3619
Pseudorhizobium tarimense CCTCC AB 2011011T	79.7696	79.5363	79.5019	79.6103	80.438	80.3678	100
