## Supplementary material for "Taxonomy of *Rhizobiaceae* revisited: proposal of a new framework for genus delimitation": Dataset S4

### Sheet: Peteryoungia
Reference Genome	Query Genome
	Rhizobium aggregatum DSM 1111T	"Agrobacterium albertimagni" AOL15T	"Rhizobium glycinendophyticus" CL12T	"Peteryoungia ipomoeae" shin9-1T	"Peteryoungia rhizophila" 7209-2T	"Peteryoungia rosettiformans" W3T	"Peteryoungia wuzhouensis" W44T
Rhizobium aggregatum DSM 1111T	100	27.2	23.6	22.4	27.7	27.5	24.1
"Agrobacterium albertimagni" AOL15T	27.2	100	23.2	22.5	27.4	27.6	23.7
"Rhizobium glycinendophyticus" CL12T	23.6	23.2	100	22.1	23.3	23.6	27.4
"Peteryoungia ipomoeae" shin9-1T	22.4	22.5	22.1	100	22.3	22.6	22.3
"Peteryoungia rhizophila" 7209-2T	27.7	27.4	23.3	22.3	100	27.1	24.1
"Peteryoungia rosettiformans" W3T	27.5	27.6	23.6	22.6	27.1	100	24.3
"Peteryoungia wuzhouensis" W44T	24.1	23.7	27.4	22.3	24.1	24.3	100

### Sheet: Sinorhizobium, Ensifer
Reference Genome	Query
	Ensifer adhaerens Casida AT	Ensifer morelensis Lc04T	Ensifer sesbaniae CCBAU 65729T	Sinorhizobium alkalisoli YIC4027T	Sinorhizobium americanum CFNEI 156T	Sinorhizobium arboris LMG 14919T	Sinorhizobium fredii USDA 205T	Sinorhizobium glycinis CCBAU 23380T	Sinorhizobium kostiense DSM 13372T	Sinorhizobium medicae A321T	Sinorhizobium meliloti USDA 1002T	Sinorhizobium mexicanum ITTG R7T	Sinorhizobium psoraleae CCBAU 65732T	Sinorhizobium saheli LMG 7837T	Sinorhizobium shofinae CCBAU 251167T	Sinorhizobium sojae CCBAU 05684T	Sinorhizobium terangae SEMIA 6460T
Ensifer adhaerens Casida AT	100	25.5	31.9	23.2	23.3	23	23.6	24	22.9	23	23.3	23.5	23.5	24.2	23.2	23.2	23.6
Ensifer morelensis Lc04T	25.5	100	25.6	22.8	22.9	22.9	23.2	23.6	22.7	22.4	23.1	23.6	23.3	23.7	22.9	23	23.1
Ensifer sesbaniae CCBAU 65729T	31.9	25.6	100	24.7	23.8	23.9	24.3	24.8	23.8	23.3	24.2	24.2	24.8	25.3	24.1	24	24.6
Sinorhizobium alkalisoli YIC4027T	23.2	22.8	24.7	100	25.3	24.8	26.1	26.4	27.6	24.2	25.2	24.7	25.2	26.9	26.1	37.9	24.9
Sinorhizobium americanum CFNEI 156T	23.3	22.9	23.8	25.3	100	25.3	34.3	35.3	25.9	24.4	25.7	25.4	25.3	27.5	33.8	25.7	25.1
Sinorhizobium arboris LMG 14919T	23	22.9	23.9	24.8	25.3	100	25.8	26.1	30.6	31.1	41.6	25	25.7	27.4	25.8	25.4	26
Sinorhizobium fredii USDA 205T	23.6	23.2	24.3	26.1	34.3	25.8	100	39.5	26.4	25	26.4	25.6	26.1	28	38.9	27.6	25.9
Sinorhizobium glycinis CCBAU 23380T	24	23.6	24.8	26.4	35.3	26.1	39.5	100	26.9	24.7	26.4	25.7	26.1	28.3	39.8	28.8	26
Sinorhizobium kostiense DSM 13372T	22.9	22.7	23.8	27.6	25.9	30.6	26.4	26.9	100	24.3	25.7	24.7	25.6	27.2	26.3	28.4	25.8
Sinorhizobium medicae A321T	23	22.4	23.3	24.2	24.4	31.1	25	24.7	24.3	100	34.3	24.1	24.5	25.9	24.8	24.4	24.4
Sinorhizobium meliloti USDA 1002T	23.3	23.1	24.2	25.2	25.7	41.6	26.4	26.4	25.7	34.3	100	25.3	26	27.9	26.1	25.4	25.4
Sinorhizobium mexicanum ITTG R7T	23.5	23.6	24.2	24.7	25.4	25	25.6	25.7	24.7	24.1	25.3	100	34	26.3	25.5	24.7	39.3
Sinorhizobium psoraleae CCBAU 65732T	23.5	23.3	24.8	25.2	25.3	25.7	26.1	26.1	25.6	24.5	26	34	100	26.9	26	25.5	34.5
Sinorhizobium saheli LMG 7837T	24.2	23.7	25.3	26.9	27.5	27.4	28	28.3	27.2	25.9	27.9	26.3	26.9	100	27.8	26.9	26.7
Sinorhizobium shofinae CCBAU 251167T	23.2	22.9	24.1	26.1	33.8	25.8	38.9	39.8	26.3	24.8	26.1	25.5	26	27.8	100	28.6	25.8
Sinorhizobium sojae CCBAU 05684T	23.2	23	24	37.9	25.7	25.4	27.6	28.8	28.4	24.4	25.4	24.7	25.5	26.9	28.6	100	25.3
Sinorhizobium terangae SEMIA 6460T	23.6	23.1	24.6	24.9	25.1	26	25.9	26	25.8	24.4	25.4	39.3	34.5	26.7	25.8	25.3	100

### Sheet: Xaviernesmea
Reference Genome	Query Genome
	Xaviernesmea oryzae CGMCC 1.7048T	Xaviernesmea rhizosphaerae MH17T
Xaviernesmea oryzae CGMCC 1.7048T	100	26.6
Xaviernesmea rhizosphaerae MH17T	26.6	100

### Sheet: Endobacterium
Reference Genome	Query Genome
	Endobacterium cereale RZME27T	Endobacterium yantingense CCTCC AB 2014007T
Endobacterium cereale RZME27T	100	30.9
Endobacterium yantingense CCTCC AB 2014007T	30.9	100

### Sheet: Mycoplana
Reference Genome	Query Genome
	Mycoplana azooxidifex DSM 100211T	Mycoplana dimorpha DSM 7138T	"Mycoplana subbaraonis" JC85T
Mycoplana azooxidifex DSM 100211T	100	24.9	25.4
Mycoplana dimorpha DSM 7138T	24.9	100	24.1
"Mycoplana subbaraonis" JC85T	25.4	24.1	100

### Sheet: Neorhizobium
Reference Genome	Query Genome
	Neorhizobium alkalisoli DSM 21826T	Neorhizobium galegae HAMBI 540T	Neorhizobium huautlense DSM 21817T	Neorhizobium petrolearium DSM 26482T	Neorhizobium tomejilense T17T	Neorhizobium vignae CCBAU 05176T
Neorhizobium alkalisoli DSM 21826T	100	23.6	36.6	23.6	23.8	23.9
Neorhizobium galegae HAMBI 540T	23.6	100	23.5	24.4	43.8	41.4
Neorhizobium huautlense DSM 21817T	36.6	23.5	100	23.3	23.5	23.5
Neorhizobium petrolearium DSM 26482T	23.6	24.4	23.3	100	24.4	24.5
Neorhizobium tomejilense T17T	23.8	43.8	23.5	24.4	100	48.7
Neorhizobium vignae CCBAU 05176T	23.9	41.4	23.5	24.5	48.7	100

### Sheet: Pararhizobium
Reference Genome	Query Genome
	Pararhizobium antarcticum NAQVI 59T	Pararhizobium arenae MIM27T	Pararhizobium capsulatum DSM 1112T	Pararhizobium giardinii H152T	Pararhizobium herbae DSM 26427T	Pararhizobium polonicum F5.1T
Pararhizobium antarcticum NAQVI 59T	100	21.3	21.5	22.1	22.7	22.6
Pararhizobium arenae MIM27T	21.3	100	25.3	22.4	22.1	22
Pararhizobium capsulatum DSM 1112T	21.5	25.3	100	22.3	22	22.3
Pararhizobium giardinii H152T	22.1	22.4	22.3	100	27	26.8
Pararhizobium herbae DSM 26427T	22.7	22.1	22	27	100	34.8
Pararhizobium polonicum F5.1T	22.6	22	22.3	26.8	34.8	100

### Sheet: Pseudorhizobium
Reference Genome	Query Genome
	Pseudorhizobium banfieldii NT-26T	Pseudorhizobium endolithicum JC140T	Pseudorhizobium flavum YW14T	Pseudorhizobium halotolerans AB21T	Pseudorhizobium marinum MGL06T	Pseudorhizobium marinum R1-200B4T	Pseudorhizobium tarimense CCTCC AB 2011011T
Pseudorhizobium banfieldii NT-26T	100	24.4	62	61.9	21.7	21.7	22.5
Pseudorhizobium endolithicum JC140T	24.4	100	24.4	24.3	22.2	22.2	21.9
Pseudorhizobium flavum YW14T	62	24.4	100	67.3	21.7	21.7	22.2
Pseudorhizobium halotolerans AB21T	61.9	24.3	67.3	100	21.7	21.6	22.3
Pseudorhizobium marinum MGL06T	21.7	22.2	21.7	21.7	100	76.3	22.6
Pseudorhizobium marinum R1-200B4T	21.7	22.2	21.7	21.6	76.3	100	22.7
Pseudorhizobium tarimense CCTCC AB 2011011T	22.5	21.9	22.2	22.3	22.6	22.7	100
